# First outbreak of Lumpy Skin disease in Catalonia, Spain, 2025-2026

**DOI:** 10.64898/2026.06.18.733166

**Authors:** Pau Obregon-Gutierrez, Florencia Correa-Fiz, Osvaldo Fonseca-Rodríguez, Martí Cortey, Àlex Cobos, Carles Riera, Mercè Soler, Núria Ribas, Francisco Domenes, Lola Pailler-García, Mariano Domingo, Natàlia Majó, Enric Vidal, Cristina Lorca-Oró

## Abstract

Lumpy skin disease (LSD) is an emerging cattle disease caused by lumpy skin disease virus (LSDV), with major impacts on the industry, being classified as a Category A disease. Although it was historically confined to Africa, LSD has expanded into the Middle East, Asia and Europe. Here, we report two LSDV genomes from the first outbreak detected in Catalonia, Spain, in October 2025. The genomes were assembled from high-throughput sequencing data generated from two homogenized skin nodules. Comparative phylogenetic analyses were performed using all available complete LSDV genomes and *rpo30* gene sequences. These analyses placed the LSDV isolates detected in Catalonia within clade 1.2, closely related to the isolates recently reported in Sardinia, Italy. Our findings also support a connection between recent south-western Europe and central African strains, possibly through northern Africa, and highlight the need for more complete genomes to clarify the origin and connections among recent LSDV outbreaks.
