## Supplementary table 2 for "First outbreak of Lumpy Skin disease in Catalonia, Spain, 2025-2026"

### Sheet: LSDV_CAT2025_5380
Supplementary Table 2. List of all variants found in each of the Spanish and Italian genomes using the Nigerian v281 strain as reference.
CHROM	POS	TYPE	REF	ALT	EVIDENCE	FTYPE	STRAND	NT_POS	AA_POS	EFFECT	LOCUS_TAG	GENE	PRODUCT
OK318001	5343	snp	C	T	T:20 C:0	CDS	-	213/828	71/275	synonymous_variant c.213G>A p.Ser71Ser	LD008		putative soluble interferon gamma receptor
OK318001	8042	del	AT	A	A:19 AT:0
OK318001	12983	ins	G	GT	GT:19 G:0	CDS	-	687/1710	229/569	frameshift_variant c.687dupA p.Pro230fs	LD019		kelch-like protein
OK318001	14682	snp	C	T	T:20 C:0	CDS	-	19/966	7/321	missense_variant c.19G>A p.Glu7Lys	LD020		ribonucleotide reductase small subunit
OK318001	15554	del	CT	C	C:20 CT:0
OK318001	15903	del	TA	T	T:18 TA:0
OK318001	23249	del	AT	A	A:19 AT:0	CDS	-	1/660	1/219	frameshift_variant&start_lost c.1delA p.Met1fs	LD030		hypothetical protein
OK318001	24227	snp	G	A	A:20 G:0	CDS	-	840/1425	280/474	synonymous_variant c.840C>T p.Phe280Phe	LD032		poly(A) polymerase large subunit
OK318001	28061	snp	G	A	A:20 G:0	CDS	-	421/606	141/201	missense_variant c.421C>T p.His141Tyr	LD036		RNA polymerase subunit
OK318001	56669	ins	A	AT	AT:19 A:0
OK318001	89821	del	TGAA	T	T:18 TGAA:0	CDS	+	88/516	30/171	conservative_inframe_deletion c.88_90delGAA p.Glu30del	LD096		RNA polymerase subunit
OK318001	113929	del	TAAA	T	T:18 TAAA:0	CDS	+	590/591	197/196	frameshift_variant&stop_lost&splice_region_variant c.590_*1delAAA p.Ter197fs	LD122		putative EEV glycoprotein
OK318001	121993	del	TA	T	T:19 TA:0
OK318001	132536	snp	A	G	G:20 A:0	CDS	+	64/723	22/240	missense_variant c.64A>G p.Met22Val	LD140		putative RING finger host range protein
OK318001	137070	ins	G	GT	GT:19 G:0	CDS	+	1641/1644	547/547	frameshift_variant c.1640dupT p.Leu547fs	LD144		kelch-like protein
OK318001	140521	snp	G	A	A:20 G:0	CDS	+	58/1497	20/498	missense_variant c.58G>A p.Glu20Lys	LD147		ankyrin repeat protein
OK318001	141638	snp	G	A	A:20 G:0	CDS	+	1175/1497	392/498	missense_variant c.1175G>A p.Gly392Glu	LD147		ankyrin repeat protein
OK318001	144935	ins	A	AT	AT:18 A:0
OK318001	145667	del	AAAT	A	A:18 AAAT:0	CDS	+	731/1656	244/551	disruptive_inframe_deletion c.731_733delATA p.Asn244del	LD151		kelch-like protein
OK318001	146613	ins	C	CA	CA:19 C:0

### Sheet: LSDV_CAT2025_9248
Supplementary Table 2. List of all variants found in each of the Spanish and Italian genomes using the Nigerian v281 strain as reference.
CHROM	POS	TYPE	REF	ALT	EVIDENCE	FTYPE	STRAND	NT_POS	AA_POS	EFFECT	LOCUS_TAG	GENE	PRODUCT
OK318001	5343	snp	C	T	T:20 C:0	CDS	-	213/828	71/275	synonymous_variant c.213G>A p.Ser71Ser	LD008		putative soluble interferon gamma receptor
OK318001	6295	del	AT	A	A:19 AT:0
OK318001	8042	del	AT	A	A:19 AT:0
OK318001	12983	ins	G	GT	GT:18 G:0	CDS	-	687/1710	229/569	frameshift_variant c.687dupA p.Pro230fs	LD019		kelch-like protein
OK318001	14682	snp	C	T	T:20 C:0	CDS	-	19/966	7/321	missense_variant c.19G>A p.Glu7Lys	LD020		ribonucleotide reductase small subunit
OK318001	15194	del	CACTATT	C	C:17 CACTATT:0	CDS	-	192/345	63/114	conservative_inframe_deletion c.187_192delAATAGT p.Asn63_Ser64del	LD022		hypothetical protein
OK318001	15434	del	GT	G	G:19 GT:0
OK318001	15554	del	CT	C	C:20 CT:0
OK318001	15903	del	TAA	T	T:18 TAA:0
OK318001	23249	del	AT	A	A:19 AT:0	CDS	-	1/660	1/219	frameshift_variant&start_lost c.1delA p.Met1fs	LD030		hypothetical protein
OK318001	24227	snp	G	A	A:20 G:0	CDS	-	840/1425	280/474	synonymous_variant c.840C>T p.Phe280Phe	LD032		poly(A) polymerase large subunit
OK318001	28061	snp	G	A	A:20 G:0	CDS	-	421/606	141/201	missense_variant c.421C>T p.His141Tyr	LD036		RNA polymerase subunit
OK318001	56669	ins	A	AT	AT:18 A:0
OK318001	57241	del	CA	C	C:18 CA:0
OK318001	73241	del	ATAT	A	A:19 ATAT:0	CDS	-	292/468	97/155	disruptive_inframe_deletion c.290_292delATA p.Asn97del	LD080		putative virion protein
OK318001	89821	del	TGAA	T	T:17 TGAA:0	CDS	+	88/516	30/171	conservative_inframe_deletion c.88_90delGAA p.Glu30del	LD096		RNA polymerase subunit
OK318001	106009	ins	T	TA	TA:19 T:0	CDS	+	403/1158	135/385	frameshift_variant c.402dupA p.Val135fs	LD115		putative intermediate transcription factor subunit
OK318001	111819	del	TTGG	T	T:19 TTGG:0	CDS	-	254/912	84/303	disruptive_inframe_deletion c.252_254delCCA p.Gln85del	LD119		RNA polymerase subunit
OK318001	113929	del	TAAA	T	T:18 TAAA:0	CDS	+	590/591	197/196	frameshift_variant&stop_lost&splice_region_variant c.590_*1delAAA p.Ter197fs	LD122		putative EEV glycoprotein
OK318001	118533	snp	G	A	A:20 G:0	CDS	+	106/372	36/123	missense_variant c.106G>A p.Asp36Asn	LD129		hypothetical protein
OK318001	121993	del	TA	T	T:19 TA:0
OK318001	132536	snp	A	G	G:20 A:0	CDS	+	64/723	22/240	missense_variant c.64A>G p.Met22Val	LD140		putative RING finger host range protein
OK318001	137070	ins	G	GT	GT:20 G:0	CDS	+	1641/1644	547/547	frameshift_variant c.1640dupT p.Leu547fs	LD144		kelch-like protein
OK318001	140521	snp	G	A	A:20 G:0	CDS	+	58/1497	20/498	missense_variant c.58G>A p.Glu20Lys	LD147		ankyrin repeat protein
OK318001	141638	snp	G	A	A:20 G:0	CDS	+	1175/1497	392/498	missense_variant c.1175G>A p.Gly392Glu	LD147		ankyrin repeat protein
OK318001	144935	ins	A	AT	AT:18 A:0
OK318001	145667	del	AAAT	A	A:19 AAAT:0	CDS	+	731/1656	244/551	disruptive_inframe_deletion c.731_733delATA p.Asn244del	LD151		kelch-like protein
OK318001	146613	ins	C	CA	CA:19 C:0

### Sheet: PX222718.1
Supplementary Table 2. List of all variants found in each of the Spanish and Italian genomes using the Nigerian v281 strain as reference.
CHROM	POS	TYPE	REF	ALT	EVIDENCE	FTYPE	STRAND	NT_POS	AA_POS	EFFECT	LOCUS_TAG	GENE	PRODUCT
OK318001	5343	snp	C	T	T:20 C:0	CDS	-	213/828	71/275	synonymous_variant c.213G>A p.Ser71Ser	LD008		putative soluble interferon gamma receptor
OK318001	8042	del	AT	A	A:18 AT:0
OK318001	12983	ins	G	GT	GT:18 G:0	CDS	-	687/1710	229/569	frameshift_variant c.687dupA p.Pro230fs	LD019		kelch-like protein
OK318001	14682	snp	C	T	T:20 C:0	CDS	-	19/966	7/321	missense_variant c.19G>A p.Glu7Lys	LD020		ribonucleotide reductase small subunit
OK318001	15554	del	CT	C	C:20 CT:0
OK318001	15903	del	TA	T	T:20 TA:0
OK318001	23249	del	AT	A	A:20 AT:0	CDS	-	1/660	1/219	frameshift_variant&start_lost c.1delA p.Met1fs	LD030		hypothetical protein
OK318001	24227	snp	G	A	A:20 G:0	CDS	-	840/1425	280/474	synonymous_variant c.840C>T p.Phe280Phe	LD032		poly(A) polymerase large subunit
OK318001	28061	snp	G	A	A:20 G:0	CDS	-	421/606	141/201	missense_variant c.421C>T p.His141Tyr	LD036		RNA polymerase subunit
OK318001	31411	snp	G	T	T:20 G:0	CDS	+	8/801	3/266	missense_variant c.8G>T p.Gly3Val	LD038		hypothetical protein
OK318001	34073	snp	T	C	C:20 T:0	CDS	-	1161/3033	387/1010	synonymous_variant c.1161A>G p.Glu387Glu	LD039		DNA polymerase
OK318001	38657	snp	T	G	G:20 T:0	CDS	-	378/945	126/314	synonymous_variant c.378A>C p.Val126Val	LD043		DNA-binding virion core protein
OK318001	56669	ins	A	AT	AT:12 A:0
OK318001	73241	del	ATAT	A	A:18 ATAT:0	CDS	-	292/468	97/155	disruptive_inframe_deletion c.290_292delATA p.Asn97del	LD080		putative virion protein
OK318001	93843	snp	T	C	C:20 T:0	CDS	+	224/873	75/290	missense_variant c.224T>C p.Phe75Ser	LD099		putative intermediate transcription factor subunit
OK318001	95196	snp	T	C	C:14 T:0	CDS	-	2272/2715	758/904	missense_variant c.2272A>G p.Thr758Ala	LD101		putative virion core protein
OK318001	109233	snp	G	T	T:20 G:0	CDS	+	2426/3471	809/1156	missense_variant c.2426G>T p.Gly809Val	LD116		RNA polymerase subunit
OK318001	113929	del	TA	T	T:18 TA:0	CDS	+	580/591	194/196	frameshift_variant c.580delA p.Ser194fs	LD122		putative EEV glycoprotein
OK318001	125843	snp	T	G	G:20 T:0	CDS	+	3760/6078	1254/2025	missense_variant c.3760T>G p.Leu1254Val	LD134		B22R-like protein
OK318001	132536	snp	A	G	G:20 A:0	CDS	+	64/723	22/240	missense_variant c.64A>G p.Met22Val	LD140		putative RING finger host range protein
OK318001	137070	ins	G	GT	GT:18 G:0	CDS	+	1641/1644	547/547	frameshift_variant c.1640dupT p.Leu547fs	LD144		kelch-like protein
OK318001	140521	snp	G	A	A:16 G:0	CDS	+	58/1497	20/498	missense_variant c.58G>A p.Glu20Lys	LD147		ankyrin repeat protein
OK318001	141302	snp	G	T	T:20 G:0	CDS	+	839/1497	280/498	missense_variant c.839G>T p.Gly280Val	LD147		ankyrin repeat protein
OK318001	141638	snp	G	A	A:20 G:0	CDS	+	1175/1497	392/498	missense_variant c.1175G>A p.Gly392Glu	LD147		ankyrin repeat protein

### Sheet: PX222719.1
Supplementary Table 2. List of all variants found in each of the Spanish and Italian genomes using the Nigerian v281 strain as reference.
CHROM	POS	TYPE	REF	ALT	EVIDENCE	FTYPE	STRAND	NT_POS	AA_POS	EFFECT	LOCUS_TAG	GENE	PRODUCT
OK318001	5343	snp	C	T	T:18 C:0	CDS	-	213/828	71/275	synonymous_variant c.213G>A p.Ser71Ser	LD008		putative soluble interferon gamma receptor
OK318001	8042	del	AT	A	A:18 AT:0
OK318001	12983	ins	G	GT	GT:18 G:0	CDS	-	687/1710	229/569	frameshift_variant c.687dupA p.Pro230fs	LD019		kelch-like protein
OK318001	14682	snp	C	T	T:20 C:0	CDS	-	19/966	7/321	missense_variant c.19G>A p.Glu7Lys	LD020		ribonucleotide reductase small subunit
OK318001	15554	del	CT	C	C:20 CT:0
OK318001	15903	del	TA	T	T:20 TA:0
OK318001	23249	del	AT	A	A:20 AT:0	CDS	-	1/660	1/219	frameshift_variant&start_lost c.1delA p.Met1fs	LD030		hypothetical protein
OK318001	24227	snp	G	A	A:20 G:0	CDS	-	840/1425	280/474	synonymous_variant c.840C>T p.Phe280Phe	LD032		poly(A) polymerase large subunit
OK318001	28061	snp	G	A	A:20 G:0	CDS	-	421/606	141/201	missense_variant c.421C>T p.His141Tyr	LD036		RNA polymerase subunit
OK318001	56669	ins	A	AT	AT:18 A:0
OK318001	73241	del	ATAT	A	A:18 ATAT:0	CDS	-	292/468	97/155	disruptive_inframe_deletion c.290_292delATA p.Asn97del	LD080		putative virion protein
OK318001	113929	del	TA	T	T:20 TA:0	CDS	+	580/591	194/196	frameshift_variant c.580delA p.Ser194fs	LD122		putative EEV glycoprotein
OK318001	127216	snp	T	C	C:20 T:0	CDS	+	5133/6078	1711/2025	synonymous_variant c.5133T>C p.Phe1711Phe	LD134		B22R-like protein
OK318001	132536	snp	A	G	G:20 A:0	CDS	+	64/723	22/240	missense_variant c.64A>G p.Met22Val	LD140		putative RING finger host range protein
OK318001	137070	ins	G	GT	GT:18 G:0	CDS	+	1641/1644	547/547	frameshift_variant c.1640dupT p.Leu547fs	LD144		kelch-like protein
OK318001	140521	snp	G	A	A:20 G:0	CDS	+	58/1497	20/498	missense_variant c.58G>A p.Glu20Lys	LD147		ankyrin repeat protein
OK318001	141638	snp	G	A	A:20 G:0	CDS	+	1175/1497	392/498	missense_variant c.1175G>A p.Gly392Glu	LD147		ankyrin repeat protein

### Sheet: PX222720.1
Supplementary Table 2. List of all variants found in each of the Spanish and Italian genomes using the Nigerian v281 strain as reference.
CHROM	POS	TYPE	REF	ALT	EVIDENCE	FTYPE	STRAND	NT_POS	AA_POS	EFFECT	LOCUS_TAG	GENE	PRODUCT
OK318001	5343	snp	C	T	T:20 C:0	CDS	-	213/828	71/275	synonymous_variant c.213G>A p.Ser71Ser	LD008		putative soluble interferon gamma receptor
OK318001	8042	del	AT	A	A:18 AT:0
OK318001	12983	ins	G	GT	GT:19 G:0	CDS	-	687/1710	229/569	frameshift_variant c.687dupA p.Pro230fs	LD019		kelch-like protein
OK318001	14682	snp	C	T	T:20 C:0	CDS	-	19/966	7/321	missense_variant c.19G>A p.Glu7Lys	LD020		ribonucleotide reductase small subunit
OK318001	15554	del	CT	C	C:20 CT:0
OK318001	15903	del	TA	T	T:19 TA:0
OK318001	23249	del	AT	A	A:19 AT:0	CDS	-	1/660	1/219	frameshift_variant&start_lost c.1delA p.Met1fs	LD030		hypothetical protein
OK318001	24227	snp	G	A	A:20 G:0	CDS	-	840/1425	280/474	synonymous_variant c.840C>T p.Phe280Phe	LD032		poly(A) polymerase large subunit
OK318001	28061	snp	G	A	A:20 G:0	CDS	-	421/606	141/201	missense_variant c.421C>T p.His141Tyr	LD036		RNA polymerase subunit
OK318001	56669	ins	A	AT	AT:18 A:0
OK318001	73241	del	ATAT	A	A:18 ATAT:0	CDS	-	292/468	97/155	disruptive_inframe_deletion c.290_292delATA p.Asn97del	LD080		putative virion protein
OK318001	113929	del	TA	T	T:18 TA:0	CDS	+	580/591	194/196	frameshift_variant c.580delA p.Ser194fs	LD122		putative EEV glycoprotein
OK318001	132536	snp	A	G	G:20 A:0	CDS	+	64/723	22/240	missense_variant c.64A>G p.Met22Val	LD140		putative RING finger host range protein
OK318001	137070	ins	G	GT	GT:18 G:0	CDS	+	1641/1644	547/547	frameshift_variant c.1640dupT p.Leu547fs	LD144		kelch-like protein
OK318001	140521	snp	G	A	A:20 G:0	CDS	+	58/1497	20/498	missense_variant c.58G>A p.Glu20Lys	LD147		ankyrin repeat protein
OK318001	141638	snp	G	A	A:20 G:0	CDS	+	1175/1497	392/498	missense_variant c.1175G>A p.Gly392Glu	LD147		ankyrin repeat protein
