## Supplementary table 1 for "First outbreak of Lumpy Skin disease in Catalonia, Spain, 2025-2026"

### Sheet: A. Complete genomes
Supplementary Table 1A. Complete LSDV genomes included in the WGS-phylogenetic analysis.
Assembly Name	Assembly Accession	Country	Isolation year	Strain	Assembly release date
ViralProj14122	GCA_000839805.1	Kenya	1958	Neethling 2490	2001-07-22
HLJ2022	GCA_031470205.1	China	2022	LSDV/HLJ2022	2023-09-07
ASM3559410v1	GCA_035594105.1	Indonesia	2022	LSDV_Indonesia_2022_S1	2024-01-05
ASM3559411v1	GCA_035594115.1	Indonesia	2022	LSDV_Indonesia_2022_S4	2024-01-05
ASM2615366v1	GCA_026153665.1	India	2019	LSDV-WB/IND/19	2022-11-07
BLRI Bangladesh LSD Vaccine	GCA_039619415.1	Bangladesh	2021	Bangladesh LSD Vaccine	2024-05-06
ASM3215244v1	GCA_032152445.1	Thailand	2021	138156/64	2023-09-22
ASM3215245v1	GCA_032152455.1	Thailand	2022	65A09679	2023-09-22
ASM3215247v1	GCA_032152475.1	Thailand	2022	65A09027	2023-09-22
ASM3362153v1	GCA_033621535.1	Thailand	2022	65A14015	2023-11-08
ASM3215246v1	GCA_032152465.1	Thailand	2022	65A01032	2023-09-22
ASM2186365v1	GCA_021863655.2	Taiwan	2020	LSDV/KM/Taiwan/2020	2022-02-18
ASM3031629v1	GCA_030316295.1	Thailand	2021	LSDV/Thailand/PraChuapKhiriKhan/2021	2023-06-15
ASM3040820v1	GCA_030408205.1	Thailand	2022	LSDV/Thailand/Trang/2022	2023-06-29
ASM3509103v1	GCA_035091035.1	India	2022	LSDV/2022/Camel	2023-10-05
LSDV/Fujian/CHINA/2021, LSDV/FJ/CHA/2021	GCA_029982585.1	China	2021	LSDV/FJ/CHA/2021	2023-05-05
NG-30451_NGS14_P5_lib606578_8144_4 (trimmed)	GCA_026411255.1	Bangladesh	2021	V395.1	2022-11-18
LSDV/CHITRA-05/NIVEDI/ICAR/2020/India	GCA_034408835.1	India	2020	LSDV/CHITRA-05/NIVEDI/ICAR/2020/India	2023-12-07
ASM3509094v1	GCA_035090945.1	India	2022	LSDV/2022/Jamnagar/N3	2023-10-05
ASM3509100v1	GCA_035091005.1	India	2022	LSDV/2022/Surat/N6	2023-10-05
NG-30451_NGS14_P4_lib606577_8144_4 (trimmed)	GCA_026411245.1	Bangladesh	2021	V392.1	2022-11-18
ASM3509096v1	GCA_035090965.1	India	2021	LSDV/2021/Banswara	2023-10-05
ASM3509097v1	GCA_035090975.1	India	2022	LSDV/2022/Surat/N7	2023-10-05
ASM3050638v1	GCA_030506385.1	India	2022	LSDV/IND-2022/NIAB-PVNRTVU	2023-07-13
ASM645757v1	GCA_006457575.1	Russia	2015	LSDV/Russia/Dagestan/2015	2018-12-31
FJ2	GCA_030438635.1	China	2021	LSDV/FJ2021	2023-05-16
Lumpy_skin_disease_virus_P2	GCA_011756405.1	Turkey	2014	pendik	2020-03-20
ASM2353211v1	GCA_023532115.1	Bulgaria	2016	210LSD-249/BUL/16	2020-08-12
ASM2788558v1	GCA_027885585.1	China	2019	LSDV/China/XJ01/2019	2023-01-10
ASM2588715v1	GCA_025887155.1	Thailand	2021	LSDV/Thailand/YST/2021	2022-10-21
ASM3029465v1	GCA_030294655.1	Thailand	2021	119607/64	2023-06-12
ASM3559409v1	GCA_035594095.1	Thailand	2021	LSDV/Thailand/AngThong/2021/	2024-01-04
ASM3641842v1	GCA_036418425.1	Thailand	2021	504831/64	2024-01-18
ASM3641843v1	GCA_036418435.1	Thailand	2022	65A09143	2024-01-18
ASM3641845v1	GCA_036418455.1	Thailand	2021	110991.2/64	2024-01-18
ASM3641846v1	GCA_036418465.1	Thailand	2021	118245/64	2024-01-18
ASM3641847v1	GCA_036418475.1	Thailand	2021	509800/64	2024-01-18
ASM2019039v1	GCA_020190395.1	South_Africa	1959	SA-Neethling	2021-09-22
ASM645093v1	GCA_006450935.1	Greece	2015	Evros/GR/15	2017-11-22
NG-22285_P2_lib357590_6551_2 (trimmed) assembled to KX683219	GCA_022168865.1	Nigeria	2018	V281	2022-02-02
ASM1997083v1	GCA_019970835.1	Vietnam	2020	20L42_Quyet-Thang/VNM/20	2021-09-07
ASM2757181v1	GCA_027571815.1	China	2020	China/GX01/2020	2022-12-22
ASM1997092v1	GCA_019970925.1	Vietnam	2020	20L81_Bang-Thanh/VNM/20	2021-09-07
ASM644957v1	GCA_006449575.1	Kenya	1974	KSGP 0240	2016-08-22
ASM645065v1	GCA_006450655.1	Serbia	2016	SERBIA/Bujanovac/2016	2017-05-26
ASM3043862v1	GCA_030438625.1	China	2020	LSDV/MZGD/2020/China	2023-05-22
Lumpy skin disease virus strain LSDV XJ201901, complete genome	GCA_024266845.1	China	2019	LSDV XJ201901	2022-07-08
ASM3509104v1	GCA_035091045.1	India	2022	LSDV/2022/Jalore	2023-10-05
LSD_SKUAST	GCA_032435765.1	IndIa	2025	LSD N1 SKUAST	2023-09-28
ASM3509095v1	GCA_035090955.1	India	2022	LSDV/2022/Anand/N9	2023-10-05
ASM3509098v1	GCA_035090985.1	India	2022	LSDV/2022/Nohar	2023-10-05
ASM3017063v1	GCA_030170635.1	India	2022	LSDV/02/KASH/IND/2022	2023-05-25
ASM3509101v1	GCA_035091015.1	India	2022	LSDV/2022/Anand/N8	2023-10-05
ASM2757180v1	GCA_027571805.1	China	2020	China/GD02/2020	2022-12-22
ASM645731v1	GCA_006457315.1	Russia	2017	LSDV/Russia/Saratov/2017	2018-11-13
ASM1872924v1	GCA_018729245.1	China	2020	China/GD01/2020	2021-05-28
ASM2307882v1	GCA_023078825.1	Thailand	2021	LSDV72/PrachuapKhiriKhan/Thailand/2021	2022-04-19
ASM1997090v1	GCA_019970905.1	Vietnam	2020	20L70_Dinh-To/VNM/20	2021-09-07
ASM1997087v1	GCA_019970875.1	Vietnam	2020	20L43_Ly-Quoc/VNM/20	2021-09-07
ASM645085v1	GCA_006450855.1	Israel	2012	155920/2012	2017-10-02
ASM2588716v1	GCA_025887165.1	China	2019	China/Xinjiang/Cattle/Aug-2019	2022-10-21
ASM644961v1	GCA_006449615.1	South_Africa	2016	Neethling-Herbivac vaccine	2016-09-13
BLRI Bangladesh LSD-29	GCA_039567245.1	Bangladesh	2024	Bangladesh LSD-29	2024-05-02
ASM2926967v1	GCA_029269675.1	South_Africa	1957	LSDV_Neethling-WC_RSA_1957	2023-03-13
ASM2926963v1	GCA_029269635.1	South_Africa	1977	LSDV_33-KZN_RSA_1977	2023-03-13
ASM1993052v1	GCA_019930525.1	HongKong	2020	LSDV/HongKong/2020	2021-09-07
ASM645830v1	GCA_006458305.1	South_Africa	1959	Neethling vaccine LW 1959	2002-09-01
ASM644963v1	GCA_006449635.1	South_Africa	2016	Neethling-LSD vaccine-OBP	2016-09-13
ASM2926966v1	GCA_029269665.1	South_Africa	1959	LSDV_Fourie-FS_RSA_1959	2023-03-13
ASM2926968v1	GCA_029269685.1	South_Africa	1959	LSDV_Vaccine_LW-1959_1988	2023-03-13
HerbivacLS008	GCA_006457845.1	South_Africa	2011	Herbivac LS	2019-02-21
ASM2926964v1	GCA_029269645.1	South_Africa	1958	LSDV_Hoffmeyer_RSA_1958	2023-03-13
ASM970844v1	GCA_009708445.1	Kazachstan	2016	Kubash/KAZ/16	2019-11-20
ASM644959v1	GCA_006449595.1	South_Africa	1999	SIS-Lumpyvax vaccine	2016-09-13
LSDV	GCA_006451695.1	Croatia	2016	Cro2016	2018-03-29
ASM1451411v1	GCA_014514115.1	Russia	2019	LSDV/Russia/Udmurtiya/2019	2020-09-03
ASM1336467v1	GCA_013364675.1	South_Africa	1991	LSD-103-GP-RSA-1991	2020-06-16
ASM1336464v1	GCA_013364645.1	South_Africa	1993	LSD-248-NW-RSA-1993	2020-06-16
ASM1336465v1	GCA_013364655.1	South_Africa	1993	LSD-220-1-NW-RSA-1993	2020-06-16
ASM1336466v1	GCA_013364665.1	South_Africa	1993	LSD-58-LP-RSA-1993	2020-06-16
ASM1336468v1	GCA_013364685.1	South_Africa	1993	LSD-220-2-NW-RSA-1993	2020-06-16
ASM1336469v1	GCA_013364695.1	South_Africa	1997	LSD-148-GP-RSA-1997	2020-06-16
ASM2926965v1	GCA_029269655.1	South_Africa	1958	LSDV_Potter_RSA_1958	2023-03-13
ASM2116645v1	GCA_021166455.1	Russia	2015	LSDV/Russia/Dagestan/2015 75 passage	2021-12-06
ASM2366120v1	GCA_023661205.1	Russia	2019	LSDV/Russia/Tyumen/2019	2022-06-01
ASM2040546v1	GCA_020405465.1	South_Africa	2018	LSDV/280-KZN/RSA/2018	2021-10-04
ASM829737v1	GCA_008297375.1	Kenya	2019	Kenya	2019-08-29
ASM3294157v1	GCA_032941575.1	Greece	2016	LSDV/Greece/478/2016	2023-10-17
ASM3294110v1	GCA_032941105.1	Albania	2016	LSDV/Albania/4192/2016	2023-10-17
ASM3294120v1	GCA_032941205.1	Greece	2016	LSDV/Greece/314/2016	2023-10-17
ASM3294121v1	GCA_032941215.1	Greece	2016	LSDV/Greece/498A/2016	2023-10-17
ASM3294127v1	GCA_032941275.1	Macedonia	2016	LSDV/North_Macedonia/5011/2016	2023-10-17
ASM3294129v1	GCA_032941295.1	Serbia	2016	LDSV/Serbia/5887/2016	2023-10-17
ASM3294142v1	GCA_032941425.1	Serbia	2016	LSDV/Serbia/7695/2016	2023-10-17
ASM3294146v1	GCA_032941465.1	Albania	2016	LSDV/Albania/1573/2016	2023-10-17
ASM3294154v1	GCA_032941545.1	Greece	2016	LSDV/Greece/386-16/2016	2023-10-17
ASM3294162v1	GCA_032941625.1	Macedonia	2016	LSDV/North_Macedonia/5000/2016	2023-10-17
ASM3294167v1	GCA_032941675.1	Serbia	2016	LSDV/Serbia/4592/2016	2023-10-17
ASM3298815v1	GCA_032988155.1	Albania	2016	LSDV/Albania/1707/2016	2023-10-17
ASM3294101v1	GCA_032941015.1	Albania	2017	LSDV/Albania/1000/2017	2023-10-17
ASM3294117v1	GCA_032941175.1	Albania	2016	LSDV/Albania/4770/2016	2023-10-17
ASM3294151v1	GCA_032941515.1	Albania	2017	LSDV/Albania/790/2017	2023-10-17
ASM3294170v1	GCA_032941705.1	Serbia	2016	LSDV/Serbia/6040/2016	2023-10-17
ASM3298814v1	GCA_032988145.1	Greece	2015	LSDV/Greece/715/2015	2023-10-17
ASM2298409v1	GCA_022984095.1	Russia	2019	LSDV/Russia/Saratov/2019	2022-04-08
ASM2040545v1	GCA_020405455.1	South_Africa	1954	LSDV/Haden/RSA/1954	2021-10-04
ASM3294132v1	GCA_032941325.1	Serbia	2016	LSDV/Serbia/6402/2016	2023-10-17
ASM3134508v1	GCA_031345085.1	Russia	2018	LSDV/Kurgan/2018	2023-09-06
ASM3014350v1	GCA_030143505.1	China	2021	LSDV/China/SiC/2021	2023-02-22
ASM2366121v1	GCA_023661215.1	Russia	2020	LSDV_Russia_Tomsk_2020	2022-06-01
ASM3276392v1	GCA_032763925.1	China	2022	LSDV/Jiling/2022	2023-10-11
ASM2366122v1	GCA_023661225.1	Russia	2020	LSDV_Russia_Khabarovsk_2020	2022-06-01
ASM645828v1	GCA_006458285.1	South_Africa	1999	Neethling Warmbaths LW	2002-09-01
LSDV-DNA	GCA_020405445.1	India	2019	LSDV/Cattle/India/2019/Ranchi-1	2021-09-08
Lumpy skin disease virus strain LSDV FJ2019, complete genome	GCA_024266855.1	China	2019	LSDV FJ2019	2022-07-08
ASM2520415v1	GCA_025204155.1	India	2020	208/PVNRTVU/2020	2022-09-08
ASM2680484v1	GCA_026804845.1	China	2020	LSDV_BH3/CHN/20	2022-12-05
PX222718.1	PX222718.1	Italy	2025	PX222718.1	2025
PX222719.1	PX222719.1	Italy	2025	PX222719.1	2025
PX222720.1	PX222720.1	Italy	2025	PX222720.1	2025
LSDV_CAT2025_5380	PZ500253	Spain	2025	LSDV_CAT2025_5380	2025-10-07
LSDV_CAT2025_9248	PZ500254	Spain	2025	LSDV_CAT2025_9248	2025-10-09

### Sheet: B. RPO30 genes
Supplementary Table 1B. rpo30 genes retrieved from NCBI for gene-based phylogenetic reconstruction.
Accession	Country	Host	Date
PX496811	India	Bos taurus	2024-11
PX496812	India	Bos taurus	2024-11
PX496813	India	Bos taurus	2024-11
PX496814	India	Bos taurus	2024-11
PX496815	India	Bos taurus	2024-11
PX496816	India	Bos taurus	2024-11
PX496817	India	Bos taurus	2024-11
PX496818	India	Bos taurus	2024-11
PX496819	India	Bos taurus	2024-11
LC853219	Japan	Bos taurus	2024-11-06
PQ381369	India	Bubalus bubalis	2021/2024
PQ381370	India	Bubalus bubalis	2021/2024
PQ381371	India	Bubalus bubalis	2021/2024
PQ381372	India	Bubalus bubalis	2021/2024
PQ381373	India	Bubalus bubalis	2021/2024
PV492549	Pakistan	Bos indicus	2022-09-28
OR983239	India	Bos taurus	2022-01
OR983240	India	Bos taurus	2022-01
OR983241	India	Bos taurus	2022-01
OR983242	India	Bos taurus	2022-01
OR983243	India	Bos taurus	2022-01
OR983244	India	Bos taurus	2022-01
OR983245	India	Bos taurus	2022-01
OR983246	India	Bos taurus	2022-01
OR983247	India	Bos taurus	2022-01
OR983248	India	Bos taurus	2022-01
OR983249	India	Bos taurus	2022-01
PP133070	India	Bos taurus	2022-08-17
PP133071	India	Bubalus bubalis	2022-08-17
PP133072	India	Bubalus bubalis	2022-08-17
PP133073	India	Bubalus bubalis	2022-10-03
PP133074	India	Bubalus bubalis	2023-09-10
PP133075	India	Bos taurus	2023-10-06
PP133076	India	Bos taurus	2023-10-06
PQ119823	Ethiopia	Bos taurus	2023-11-03
PQ119824	Ethiopia	Bos taurus	2023-12-28
PQ119825	Ethiopia	Bos taurus	2023-10-09
PQ119826	Ethiopia	Bos taurus	2023-11-15
PQ858710	Bhutan	Bos taurus	2023-03
PQ858711	Bhutan	Bos taurus	2023-03
PQ858712	Bhutan	Bos taurus	2023-03
PQ858713	Bhutan	Bos taurus	2023-04
PQ858714	Bhutan	Bos taurus	2023-05
PQ858715	Bhutan	Bos grunniens	2023-08
PQ858716	Bhutan	Bos grunniens	2023-04
PQ858717	Bhutan	Bos taurus	2023-05
PQ659280	India	Haemaphysalis sp.	2023
PQ852095	China	Bos taurus	2020
OR699295	India	Bos taurus	2023
OR699296	India	Bos taurus	2023
PQ399739	India	Bos taurus	2024
PQ399740	India	Bos taurus	2024
PQ399741	India	Bos taurus	2024
PQ399742	India	Bos taurus	2024
PQ399743	India	Bos taurus	2024
PQ399744	India	Bos taurus	2024
PQ399745	India	Bos taurus	2024
PQ399746	India	Bos taurus	2024
PQ399747	India	Bos taurus	2024
PQ399748	India	Bos taurus	2024
PQ399749	India	Bos taurus	2024
PP331450	Tanzania	Bos taurus	2023-02
PP331451	Tanzania	Bos taurus	2023-05
PP331452	Tanzania	Bos taurus	2023-05
PP331453	Tanzania	Bos taurus	2023-03
PP331454	Tanzania	Bos taurus	2023-02
PP331455	Tanzania	Bos taurus	2023-03
PP331456	Tanzania	Bos taurus	2023-02
PP331457	Tanzania	Bos taurus	2023-02
PP331458	Tanzania	Bos taurus	2023-02
PP331459	Tanzania	Bos taurus	2023-02
OQ123826	Ethiopia	Bos taurus	2020-10-24
OQ123827	Ethiopia	Bos taurus	2020-12-16
OQ123828	Ethiopia	Bos taurus	2021-02-19
PP065790	Lesotho	Bos taurus	2022-02
PP065791	Lesotho	Bos taurus	2022-01
PP065792	Lesotho	Bos taurus	2022-01
PP065793	Lesotho	Bos taurus	2022-01
PP065794	Lesotho	Bos taurus	2022-02
PP065795	Lesotho	Bos taurus	2022-01
PP065796	Lesotho	Bos taurus	2021-01
PP065797	Lesotho	Bos taurus	2021-02
PP065798	Lesotho	Bos taurus	2021-03
OR026637	India	Bos taurus	2022-06-27
OR026638	India	Bos grunniens	2022-10-03
OR026639	India	Bos grunniens	2022-10-03
PP734375	India	Bos taurus	2019
PP734376	India	Bos taurus	2021
PP734377	India	Bos taurus	2021
PP734378	India	Bos taurus	2021
PP734379	India	Bos taurus	2021
PP734380	India	Bos taurus	2022
PP734381	India	Bos taurus	2022
PP734382	India	Bos taurus	2022
PP734383	India	Bos taurus	2022
PP734384	India	Bos taurus	2023
PP373344	South Korea	Stomoxys calcitrans	2023-10-28
PP373345	South Korea	Stomoxys calcitrans	2023-10-29
PP373346	South Korea	Stomoxys calcitrans	2023-10-23
PP373347	South Korea	Stomoxys calcitrans	2023-10-24
OR246967	Indonesia	Bos taurus	2022-02
OR246968	Indonesia	Bos taurus	2022-02
OR246969	Indonesia	Bos taurus	2022-02
OR246970	Indonesia	Bos taurus	2022-02
OR246971	Indonesia	Bos taurus	2022-02
OR678464	India	Bos indicus	2022-06-16
OR678465	India	Bos indicus	2022-06-16
OR678466	India	Bos indicus	2022-07-23
OR678467	India	Bos taurus	2022-07-30
OR678468	India	Bos indicus	2022-08-01
MZ666000	Vietnam	Bos taurus	2020
MZ666001	Vietnam	Bos taurus	2020
OQ746914	Thailand	Bos taurus	2021-06-01
OP893958	India	Bos taurus	2022-07-27
OP893959	India	Bos taurus	2022-07-27
OP893960	India	Gazella bennettii	2022-08-05
OP893961	India	Gazella bennettii	2022-08-05
OP807850	Pakistan	Bos taurus	2022
OP807851	Pakistan	Bos taurus	2022
OP807852	Pakistan	Bos taurus	2022
OP807853	Pakistan	Bos taurus	2022
OP807854	Pakistan	Bos taurus	2022
OP807855	Pakistan	Bos taurus	2022
OP807856	Pakistan	Bos taurus	2022
OP807857	Pakistan	Bos taurus	2022
OQ094248	Nigeria	Bos taurus	2020-09
OQ094249	Nigeria	Bos taurus	2020-09
OQ094250	Nigeria	Bos taurus	2020-08
OQ094251	Nigeria	Bos taurus	2020-08
OQ094252	Nigeria	Bos taurus	2020-08
OQ094253	Nigeria	Bos taurus	2020-07
OQ094254	Nigeria	Bos taurus	2020-08
OQ094255	Nigeria	Bos taurus	2020-09
OQ094256	Nigeria	Bos taurus	2020-08
OQ094257	Nigeria	Bos taurus	2020-08
OQ094258	Nigeria	Bos taurus	2020-07
OP903442	India	Bos taurus	N.A
OP903443	India	Bos taurus	N.A
OP903444	India	Bos taurus	N.A
OP903445	India	Bos taurus	N.A
OP903446	India	Bos taurus	N.A
OP903447	India	Bos taurus	N.A
OP903448	India	Bos taurus	N.A
OP903449	India	Bos taurus	N.A
OP903450	India	Bos taurus	N.A
OP903451	India	Bos taurus	N.A
OP903452	India	Bos taurus	N.A
OP903453	India	Bos taurus	N.A
OP903454	India	Bos taurus	N.A
OP903455	India	Bos taurus	N.A
OP903456	India	Bos taurus	N.A
OP903457	India	Bos taurus	N.A
OP903458	India	Bos taurus	N.A
OQ030210	India	Bos taurus	2020
OQ030211	India	Bos taurus	2020
OQ030212	India	Bos taurus	2020
OQ030213	India	Bos taurus	2020
OQ030214	India	Bos taurus	2020
OQ030215	India	Bubalus bubalis	2020
OQ030216	India	Bos taurus	2020
OQ030217	India	Bos taurus	2020
OQ030218	India	cow-aborted fetus	2020
OQ030219	India	Bos taurus	2020
OQ030220	India	Bos taurus	2022
OQ030221	India	Bos taurus	2022
OQ030222	India	Bos taurus	2022
OQ030223	India	Bos taurus	2022
OQ030224	India	Bos taurus	2022
OQ030225	India	Bos taurus	2022
OP105134	Thailand	Bos taurus	2022-06-14
OP105136	Thailand	Bos taurus	2021-05-11
OP105138	Thailand	Bos taurus	2021-05-17
OP105141	Thailand	Bos taurus	2021-05-25
OP105142	Thailand	Bos taurus	2021-05-27
OP105146	Thailand	Bos taurus	2021-05
OP105147	Thailand	Bos taurus	2021-03
OL602179	China	Bos taurus	2018
ON691457	China	Bos grunniens	2021-10
OP604055	India	Bos taurus	2021-10
OM802144	Bangladesh	Bos taurus	2020-10
OM802145	Bangladesh	Bos taurus	2020-11
OM802146	Bangladesh	Bos taurus	2020-11
OM802147	Bangladesh	Bos taurus	2021-11
OM362828	India	Bos taurus	2020-10-16
OM362829	India	Bos taurus	2020-08-18
OM362830	India	Bos taurus	2020-10-16
OM362831	India	Bos taurus	2020-09-18
OM362832	India	Bos taurus	2020-09-18
OM362833	India	Bos taurus	2020-09-18
OM362834	India	Bos taurus	2020-10-22
OM362835	India	Bos taurus	2020-10-22
OM362836	India	Bos taurus	2020-10-09
OM362837	India	Bos taurus	2020-11-11
OM362838	India	Bos taurus	2020-09-28
OM362839	India	Bos taurus	2020-09-28
OM362840	India	Bos taurus	2020-11-10
OM362841	India	Bos taurus	2020-11-10
OM362842	India	Bos taurus	2020-11-09
OM362843	India	Bos taurus	2020-11-09
OM362844	India	Bos taurus	2020-11-11
OM362845	India	Bos taurus	2021-01-03
OL685742	Thailand	Bos taurus	2021-03
OK323149	Thailand	Bos taurus	2021-05-12
OK323150	Thailand	Bos taurus	2021-06-25
MZ579540	Thailand	Bos taurus
MZ579541	Thailand	Bos taurus	2021-04-21
MZ579542	Thailand	Bos taurus	2021-05-14
MZ488459	Thailand	Bos taurus	2021-04-27
MZ615173	Thailand	Bos taurus	2021-05
OP056773	India	Bos taurus	2020-11-15
OP056774	India	Bos taurus	2020-11-27
OP056775	India	Bos taurus	2021-05-16
OP056776	India	Bos taurus	2021-06-12
OP056777	India	Bos taurus	2021-08-17
OL977076	China	Bos taurus	2020
MZ934386	Taiwan	Bos taurus	2020-08-17
OK258117	Vietnam	Bos taurus	2020-11-05
OK258118	Vietnam	Bos taurus	2020-11-05
OK258119	Vietnam	Bos taurus	2020-11-08
OK258120	Vietnam	Bos taurus	2020-11-22
OK258121	Vietnam	Bos taurus	2020-11-23
OK258122	Vietnam	Bos taurus	2020-12-13
OK258123	Vietnam	Bos taurus	2021-08-07
OK258124	Vietnam	Bos taurus	2021-08-07
OK258125	Vietnam	Bos taurus	2021-08-07
OK258126	Vietnam	Bos taurus	2021-08-07
OL689584	Nepal	Bos taurus	2020-08
OL689585	Nepal	Bos taurus	2020-10
OL689586	Nepal	Bos taurus	2020-09
OL689587	Nepal	Bos taurus	2020-10
OL689588	Nepal	Bos taurus	2020-09
OL689589	Nepal	Bos taurus	2020-09
OL689590	Nepal	Bos taurus	2020-10
OL689591	Nepal	Bos taurus	2020-10
OL689592	Nepal	Bos taurus	2020-10
MW251476	China	Bos taurus	2020-07
MW452627	India	Bos taurus	2019-08-23
MW452628	India	Bos taurus	2019-08-23
MW452629	India	Bos taurus	2019-08-24
MW452630	India	Bos taurus	2019-08-24
MW452631	India	Bos taurus	2019-08-24
MW452632	India	Bos taurus	2019-10-23
MW452633	India	Bos taurus	2019-10-23
MW452634	India	Bos taurus	2019-10-25
MW452635	India	Bos taurus	2019-10-25
MW452636	India	Bos taurus	2019-12-15
MW452637	India	Bos taurus	2019-12-20
MW452638	India	Bos taurus	2019-12-20
MW748474	Botswana	Bos taurus	2016
MW748475	Botswana	Bos taurus	2017
MW748476	Botswana	Bos taurus	2019
MW115949	Namibia	Tragelaphus oryx	2019-10
MT448691	Bangladesh	Bos taurus	2019-07
MT448692	Bangladesh	Bos taurus	2019-07
MT448693	Bangladesh	Bos taurus	2019-08
MT448694	Bangladesh	Bos taurus	2019-08
MT448695	Bangladesh	Bos taurus	2019-09
MT448696	Bangladesh	Bos taurus	2019-09
MN967006	India	Bos taurus	2019-12-28
MT228881	Bangladesh	Bos taurus	2019-11-18
MT228882	Bangladesh	Bos taurus	2019-12-10
MT228883	Bangladesh	Bos taurus	2019-11-15
MT228884	Bangladesh	Bos taurus	2019-11-19
MN871851	Iraq	Bos taurus	2019-07-25
MN871852	Iraq	Bos taurus	2019-07-25
MN871853	Iraq	Bos taurus	2019-07-25
MT074112	India	Bos taurus	2019-08-23
MT074113	India	Bos taurus	2019-08-23
MT074114	India	Bos taurus	2019-08-23
MT074115	India	Bos taurus	2019-08-24
MT074116	India	Bos taurus	2019-08-24
MN518933	China	Bos taurus	2019-08
MN598007	China	Bos taurus	2019-10-01
MK452256	Russia	Stomoxys calcitrans	2018-06-18
MK302092	Kenya	Bos taurus	2007
MK302093	Kenya	Bos taurus	2011
MK302094	Kenya	Bos taurus	2010
MK302095	Ethiopia	Bos taurus	2011
MK302096	Ethiopia	Bos taurus	2011
MK302097	Ethiopia	Bos taurus	2011
MK302098	Ethiopia	Bos taurus	2011
MK302099	Ethiopia	Bos taurus	2008
MK302100	Ethiopia	Bos taurus	2010
MK302101	Ethiopia	Bos taurus	2010
MK302102	Ethiopia	Bos taurus	2010
MK302103	Sudan	Bos taurus	1971
MK302104	Sudan	Bos taurus	2008
MK302105	Sudan	Bos taurus	2006
MK302106	Tanzania	Bos taurus	2008
MK302107	Tanzania	Bos taurus	2008
MK302108	Tanzania	Bos taurus	2008
MK302109	Ethiopia	Bos taurus	2008
MK302110	Ethiopia	Bos taurus	2008
MK302111	Ethiopia	Bos taurus	2008
MK302112	Ethiopia	Bos taurus	2008
MK302113	Sudan	Bos taurus	1971
MG757462	Namibia	Bos taurus	2017-02-10
MG757463	Namibia	Bos taurus	2017-03-10
MG757464	Namibia	Bos taurus	2017-03-10
MG757465	Namibia	Bos taurus	2017-03-16
MG757466	Namibia	Bos taurus	2017-03-16
MG757467	Namibia	Bos taurus	2017-01-10
MG757468	Namibia	Bos taurus	2017-01-10
MG757469	Namibia	Bos taurus	2017-01-27
MG757470	Namibia	Bos taurus	2017-01-27
MG757471	Namibia	Bos taurus	2017-02-10
MG757472	Namibia	Bos taurus	2017-03-24
MG757473	Namibia	Bos taurus	2017-03-24
MG757474	Namibia	Bos taurus	2017-04-04
MG757475	Namibia	Bos taurus	2017-04-06
MG757476	Namibia	Bos taurus	2017-04-06
MG757477	Namibia	Bos taurus	2017-04-13
MG757478	Namibia	Bos taurus	2017-04-13
MG757479	Namibia	Bos taurus	2017-04-13
MG757480	Namibia	Bos taurus	2017-04-13
MG757481	Namibia	Bos taurus	2017-05-09
MG757482	Namibia	Bos taurus	2017-05-09
MG757483	Namibia	Bos taurus	2017-05-09
MG757484	Namibia	Bos taurus	2017-05-09
MG757485	Namibia	Bos taurus	2017-05-10
MG757486	Namibia	Bos taurus	2017-05-10
MG757487	Namibia	Bos taurus	2017-06-01
MG757488	Namibia	Bos taurus	2017-06-15
MG757489	Namibia	Bos taurus	2017-06-16
MG757490	Namibia	Bos taurus	2017-06-16
MG757491	Namibia	Bos taurus	2017-06-21
MG757492	Namibia	Bos taurus	2017-06-24
MG757493	Namibia	Bos taurus	2017-06-30
KP663667	Ethiopia	Bos taurus	2011-10-02
KP663668	Ethiopia	Bos taurus	2011-10-02
KP663670	Ethiopia	Bos taurus	2012-10-11
KP663671	Ethiopia	Bos taurus	2012-10-11
KP663672	Ethiopia	Bos taurus	2012-10-11
KP663678	Ethiopia	Bos taurus	2009-10-16
KP663679	Ethiopia	Bos taurus	2009-09-21
KP663680	Ethiopia	Bos taurus	2009-10-06
KP663681	Ethiopia	Bos taurus	2009-12-04
KP663683	Ethiopia	Bos taurus	2011-11-05
KP663684	Ethiopia	Bos taurus	2011-11-05
KP663685	Kenya	Ovis aries	1976
KP663687	Ethiopia	Bos taurus	2011-11-21
KP663688	Ethiopia	Bos taurus	2011-11-21
KP663689	Ethiopia	Bos taurus	2011-11-21
KJ818288	Kenya	N.A	N.A
KJ818289	Kenya	N.A	N.A
KJ818290	Kenya	N.A	N.A
GU119937	South Africa	Bos taurus	1954
GU119938	Sudan	Bos taurus	2006
GU119943	South Africa	Bos taurus	2008
GU119944	Sudan	Bos taurus	1999
GU119945	South Africa	Bos taurus	2007
GU119946	Burkina Faso	Bos taurus	N.A
GU119947	Egypt	Bos taurus	1989
GU119948	South Africa	Antidorcas marsupialis	2000
GU119950	South Africa	Bos taurus	2006
GU119951	South Africa	Antidorcas marsupialis	2006
GU119952	Niger	Bos taurus	N.A
PX459670	Ivory Coast	Bos taurus	2023-09-01
PX459671	Ivory Coast	Bos taurus	2023-09-01
PX459672	Ivory Coast	Bos taurus	2023-09-01
PX459673	Ivory Coast	Bos taurus	2023-09-01
PX459674	Ivory Coast	Bos taurus	2023-09-01
PV963838	Cameroon	Bos taurus	2024-08-05
PV963839	Cameroon	Bos taurus	2024-08-05
